# Gene expression profile dynamics of earthworms exposed to ZnO and ZnO:Mn nanomaterials

**DOI:** 10.1101/2025.06.16.660036

**Authors:** Henk J. van Lingen, Changlin Ke, Edoardo Saccenti, Zoi G. Lada, Marta Baccaro, Nico W. van den Brink, Maria Suarez-Diez

**Affiliations:** Laboratory of Systems & Synthetic Biology, Wageningen University & Research, Wageningen, The Netherlands; Department of Chemistry, Laboratory of Applied Molecular Spectroscopy, Institute of Chemical Engineering Sciences (ICEHT), Foundation for Research and Technology-Hellas (FORTH/ICE-HT), University of Patras, Patras, Greece; Division of Toxicology, Wageningen University & Research, Wageningen, The Netherlands

## Abstract

Zinc oxide containing nanomaterials may elicit toxic responses in environmental organisms such as earthworms. Although toxic responses in earthworms have been reported, few studies have attempted to understand the molecular mode of action dynamics explaining the observed toxicity at a transcriptional level. This study investigates the time-dependent gene expression response in earthworms exposed to ZnO nanomaterials and ZnO:Mn multicomponent nanomaterials. Earthworms were exposed to ZnO or ZnO:Mn for 7 days and to ZnO:Mn or MnCl2 for 14 days. Strong differential gene expression responses were observed after 4 days of exposure to ZnO nanomaterials and after 2 days of exposure to ZnO:Mn. Moderate differential gene expression responses were observed after 14 days of exposure to ZnO:Mn and MnCl2. Gene ontology (GO) enrichment analysis revealed that differentially expressed genes in earthworms exposed to ZnO were associated with terms such as actin, (striated) muscle cells, contractile fiber, myofibril, sarcomere and supramolecular cellular components. In addition, genes that were upregulated after 2 days of exposure to ZnO:Mn were linked to GO terms including cilium, microtubule, cell projection, axoneme and sperm flagellum cellular components. Downregulated genes were enriched to GO terms related to ribosomes, mitochondria, translation, peptide processes, respiration and oxidative phosphorylation. Finally, for earthworms exposed to ZnO:Mn and MnCl2 for 14 days, only a limited number of differentially expressed genes were involved in GO terms related to diverse biological implications. In summary, exposing earthworms to the ZnO and ZnO:Mn nanomaterials elicited a transient response in differential gene expression related to muscle biology and energy metabolism and translation that had largely disappeared by day 14 from the start of the exposure.
