## Supplemental File 1 for "Gene expression profile dynamics of earthworms exposed to ZnO and ZnO:Mn nanomaterials"

	andrei	fetida	both	Day	Treatment	Experiment
J01_D4_n	66.88	55.06	89.3	4	ZnO	1
J02_D3_n	76.43	46.59	86.47	3	ZnO	1
J03_D2_n	66.03	55.81	89.43	2	ZnO	1
J04_D2_n	68.23	54.08	88.18	2	ZnO	1
J05_D3_n	56.44	61.67	87.82	3	ZnO	1
J06_D3_n	52.48	43.9	69.36	3	ZnO	1
J07_D7_n	77.86	45.8	87.31	7	ZnO	1
J08_D4_n	72.59	52.15	89	4	ZnO	1
J09_D3_n	75.22	48.58	87.72	3	ZnO	1
J10_D7_n	41.1	63.68	82.39	7	ZnO	1
J11_D4_n	53.31	40.36	66.91	4	ZnO	1
J12_D4_n	67.68	54.34	88.36	4	ZnO	1
J13_D2_n	68.21	52.42	87.49	2	ZnO	1
J14_D2_n	58.07	45.6	73.78	2	ZnO	1
J15_D7_n	71.97	50.9	88.77	7	ZnO	1
J16_D7_n	73.19	50.3	88.27	7	ZnO	1
J17_D7_c	73.22	49.82	88.05	7	Control	1
J18_D7_c	66.91	55.82	88.45	7	Control	1
J19_D2_c	48.71	63.84	85.22	2	Control	1
J20_D2_c	72.24	50.1	86.3	2	Control	1
J21_D2_c	73.3	51.38	87.74	2	Control	1
J22_D4_c	35.29	78.68	92.46	4	Control	1
J23_D3_c	76.82	46.25	85.91	3	Control	1
J24_D4_c	21.86	86.87	93.41	4	Control	1
J25_D2_c	69.28	54.57	88.23	2	Control	1
J26_D3_c	79.05	46.42	88.02	3	Control	1
J27_D4_c	19.91	80.26	87.03	4	Control	1
J28_D4_c	72.9	52.79	88.72	4	Control	1
J29_D3_c	77.33	47.24	88.27	3	Control	1
J30_D7_c	38.56	43.37	60.95	7	Control	1
J31_D3_c	57.63	62.68	89.63	3	Control	1
J32_D7_c	60.16	60.68	89.74	7	Control	1
REF1_D0	59.08	59.05	86.34	0	Reference	1
REF2_D0	18.14	39.42	46.75	0	Reference	1
REF3_D0	77.94	44.75	87.37	0	Reference	1
REF4_D0	76.31	49	88.37	0	Reference	1
J01_w2	81.84	43.79	87.41	2	ZnO:Mn	2
J02_w2	49.72	69.74	91.39	2	ZnO:Mn	2
J03_w1	79.97	47.25	87.92	2	ZnO:Mn	2
J04_w1	71.27	54.23	88.37	2	Control	2
J05_w1	72.79	52.84	87.29	2	Control	2
J06_w1	77.06	50.03	87.27	2	Control	2
J07_w2	78.58	50.27	89.55	4	ZnO:Mn	2
J08_w1	73.57	53.69	89.31	4	ZnO:Mn	2
J09_w1	65.09	55.93	87.83	4	ZnO:Mn	2
J10_w1	76.94	51.06	90.28	4	Control	2
J11_w2	57.02	61.68	89.35	4	Control	2
J12_w1	75.24	50.31	89.04	4	Control	2
J13_w1	73.27	53.16	88.35	7	ZnO:Mn	2
J14_w1	80.88	48.08	88.84	7	ZnO:Mn	2
J16_w1	81	47.14	88.27	7	Control	2
J17_w2	75.92	52.8	90.37	7	Control	2
J18_w2	77.91	47.41	87.15	7	Control	2
Ref_w10	61.47	64.06	90.91	0	Reference	2
Ref_w11	58.51	65.27	91.11	0	Reference	2
Ref_w12	79.01	47.5	87.96	0	Reference	2
Ref_w1	66.77	53.79	83.64	0	Reference	2
Ref_w7	78.63	49.98	88.57	0	Reference	2
Ref_w9	60.58	57.96	87.9	0	Reference	2
Acronym	E_andrei	E_fetida	Trinity_deNovo	Day	Treatment	Experiment
M-CT-1	1.27	1	95.0365	14	MnCl2-Control	3
M-CT-2	1.01	0.83	94.995	14	MnCl2-Control	3
M-CT-3	1.19	1.03	95.4966	14	MnCl2-Control	3
M-CT-4	1.09	0.98	95.1134	14	MnCl2-Control	3
M-Jar-04	1.33	1.02	95.05	14	MnCl2-Treat	3
M-Jar-06	1.24	1.12	95.0105	14	MnCl2-Treat	3
M-Jar-14	1.4	1.12	94.7385	14	MnCl2-Treat	3
M-Jar-15	48.53	27.95	94.1621	14	MnCl2-Treat	3
ZnO-Jar-CT-33	1.2	0.97	94.769	14	ZnO:Mn-Control	3
ZnO-Jar-CT-34	82.43	46.64	93.6928	14	ZnO:Mn-Control	3
ZnO-Jar-CT-35	1.06	0.84	94.6528	14	ZnO:Mn-Control	3
ZnO-Jar-CT-36	69.22	42.05	92.8097	14	ZnO:Mn-Control	3
ZnO-Jar-1	1.05	0.61	94.5694	14	ZnO:Mn-Treat	3
ZnO-Jar-4	1.01	0.58	94.4667	14	ZnO:Mn-Treat	3
ZnO-Jar-8	48.31	26.43	94.0292	14	ZnO:Mn-Treat	3
ZnO-Jar-30	44.43	25.55	93.6994	14	ZnO:Mn-Treat	3
